# Common variation of cell abundances and gene expression in the human striatum

**DOI:** 10.64898/2026.03.20.713160

**Authors:** Steven C. Burger, James Nemesh, Olivia Yoo, Ezra Muratoglu, Charles Vanderburg, Jiayi Yuan, Khalid Shakir, Curtis J. Mello, Haoyuan Gao, Nirmala A. Rayan, Emily Finn, Julianna Milidantri, Abir Mohsin, Kathleen Kim, Sadie Drouin, Nikita Budnik, Melissa Goldman, Stanislav Bratchikov, Haley Fritch, Giulio Genovese, Marina Hogan, Olivia Catalini, Seva Kashin, Nicole Rockweiler, Alec Wysoker, Lauren Macaisa, Lucas Reese, Katelyn Flowers, Andrew W. Kraft, Stephen J. Fleming, Madelynn Coe, Riyaan Gunaratne, Liv Spina, Geneva Fischer, Catherine Crombie, Nolan Kamitaki, Evan Z. Macosko, Kiku Ichihara, Steven A. McCarroll

## Abstract

The cellular and molecular bases of inter-individual variation in the human brain are not yet understood, particularly beyond the neocortex. Here we describe cellular and gene-expression variation in the striatum and prefrontal cortex from single-nucleus RNA-seq analysis of 3.9 million nuclei from 178 adult brain donors. People with more astrocytes, microglia, or oligodendrocyte precursor cells (OPCs) in any one brain region tended to have this property in all gray matter regions sampled. OPCs proportions declined by 40% across ages 30–80 in cortex and striatum. Age-associated gene-expression changes differed substantially across cell types. Donor age was predicted from RNA-expression patterns with a median absolute error of 6.6 years across cell types. Common genetic variants were associated with expression of nearly 10,000 genes; these effects were mostly cell-type-specific and distinguished striatal from cortical neurons. These open-access data provide a foundation for future studies of human brain variation and vulnerabilities.
