## Supplemental Table 5 for "Common variation of cell abundances and gene expression in the human striatum"

### Sheet: Table S5
Cell type	Denominator	Covariate	Effect size	Standard error	Confidence interval lower	Confidence interval upper	Test statistic	Odds ratio	Odds ratio CI low	Odds ratio CI high	p-value	p-value adjusted
astrocyte	all nuclei	age (decade)	-0.0725763	0.0208491	-0.11344	-0.0317128	-3.48103	0.929995	0.892758	0.968785	0.000499492	0.0269726
astrocyte	all nuclei	sex (male vs female)	-0.136272	0.0763029	-0.285823	0.0132789	-1.78594	0.872605	0.751396	1.01337	0.0741097	1
microglia	all nuclei	age (decade)	-0.0227959	0.0271584	-0.0760255	0.0304336	-0.839369	0.977462	0.926793	1.0309	0.401262	1
microglia	all nuclei	sex (male vs female)	-0.0719846	0.0964514	-0.261026	0.117057	-0.74633	0.930545	0.770261	1.12418	0.455468	1
oligodendrocyte	all nuclei	age (decade)	0.0267301	0.0233284	-0.0189927	0.072453	1.14582	1.02709	0.981186	1.07514	0.251871	1
oligodendrocyte	all nuclei	sex (male vs female)	0.232106	0.0840637	0.0673444	0.396868	2.76108	1.26125	1.06966	1.48716	0.00576112	0.311
OPC	all nuclei	age (decade)	-0.096173	0.0129186	-0.121493	-0.0708531	-7.44457	0.908307	0.885597	0.931599	9.72622e-14	5.25216e-12
OPC	all nuclei	sex (male vs female)	-0.0421886	0.0465116	-0.13335	0.0489725	-0.907055	0.958689	0.875159	1.05019	0.364378	1
COP	all nuclei	age (decade)	-0.148947	0.0352512	-0.218038	-0.079856	-4.22531	0.861615	0.804095	0.923249	2.38615e-05	0.00128852
COP	all nuclei	sex (male vs female)	-0.143583	0.132067	-0.402429	0.115263	-1.0872	0.866249	0.668694	1.12217	0.276948	1
glut_neuron	all nuclei	age (decade)	0.0321377	0.017272	-0.00171486	0.0659902	1.86068	1.03266	0.998287	1.06822	0.0627896	1
glut_neuron	all nuclei	sex (male vs female)	-0.16314	0.0626772	-0.285985	-0.0402945	-2.60285	0.849473	0.751274	0.960507	0.00924516	0.499238
SPN	all nuclei	age (decade)	0.0502913	0.0190476	0.0129587	0.087624	2.6403	1.05158	1.01304	1.09158	0.0082833	0.447298
SPN	all nuclei	sex (male vs female)	-0.172483	0.0665399	-0.302899	-0.0420672	-2.59217	0.841573	0.738674	0.958805	0.00953716	0.515007
STR_D1_matrix_SPN	STR matrix SPN (D1 & D2)	age (decade)	-0.0016628	0.00292675	-0.00739912	0.00407353	-0.568137	0.998339	0.992628	1.00408	0.569942	1
STR_D1_matrix_SPN	STR matrix SPN (D1 & D2)	sex (male vs female)	0.0119851	0.0106572	-0.00890271	0.0328729	1.1246	1.01206	0.991137	1.03342	0.26076	1
STR_D1_striosome_SPN	STR striosome SPN (D1 & D2)	age (decade)	0.00327048	0.00472629	-0.00599288	0.0125338	0.691976	1.00328	0.994025	1.01261	0.488952	1
STR_D1_striosome_SPN	STR striosome SPN (D1 & D2)	sex (male vs female)	0.0180194	0.0166185	-0.0145523	0.0505912	1.0843	1.01818	0.985553	1.05189	0.278233	1
STR_D1_striosome_SPN	STR D1 SPN (matrix & striosome)	age (decade)	-0.0384781	0.0103311	-0.0587267	-0.0182294	-3.72448	0.962253	0.942964	0.981936	0.000195716	0.0105687
STR_D1_striosome_SPN	STR D1 SPN (matrix & striosome)	sex (male vs female)	-0.0805584	0.0390674	-0.157129	-0.00398769	-2.06204	0.922601	0.854594	0.99602	0.0392043	1
STR_D2_striosome_SPN	STR D2 SPN (matrix & striosome)	age (decade)	-0.0414178	0.0128314	-0.066567	-0.0162687	-3.22784	0.959428	0.9356	0.983863	0.00124727	0.0673528
STR_D2_striosome_SPN	STR D2 SPN (matrix & striosome)	sex (male vs female)	-0.117882	0.0471309	-0.210257	-0.0255072	-2.50116	0.888801	0.810376	0.974815	0.0123786	0.668444
DFC_L23_IT_glut	DFC IT glut (L23 & L4 & L5 & L6)	age (decade)	0.00847481	0.00937475	-0.00989937	0.026849	0.904004	1.00851	0.990149	1.02721	0.365993	1
DFC_L23_IT_glut	DFC IT glut (L23 & L4 & L5 & L6)	sex (male vs female)	0.0670606	0.036247	-0.0039821	0.138103	1.8501	1.06936	0.996026	1.14809	0.0642986	1
DFC_L4_IT_glut	DFC IT glut (L23 & L4 & L5 & L6)	age (decade)	0.0246312	0.0201615	-0.0148847	0.064147	1.22169	1.02494	0.985226	1.06625	0.221824	1
DFC_L4_IT_glut	DFC IT glut (L23 & L4 & L5 & L6)	sex (male vs female)	-0.0809996	0.0709345	-0.220029	0.0580295	-1.14189	0.922194	0.802496	1.05975	0.253499	1
DFC_L5_IT_glut	DFC IT glut (L23 & L4 & L5 & L6)	age (decade)	-0.00692602	0.0218676	-0.0497857	0.0359337	-0.316725	0.993098	0.951433	1.03659	0.751452	1
DFC_L5_IT_glut	DFC IT glut (L23 & L4 & L5 & L6)	sex (male vs female)	-0.170113	0.0796132	-0.326152	-0.014074	-2.13674	0.843569	0.721695	0.986025	0.0326189	1
DFC_L6_IT_glut	DFC IT glut (L23 & L4 & L5 & L6)	age (decade)	-0.0160768	0.0372081	-0.0890033	0.0568496	-0.43208	0.984052	0.914843	1.0585	0.665683	1
DFC_L6_IT_glut	DFC IT glut (L23 & L4 & L5 & L6)	sex (male vs female)	-0.103686	0.130728	-0.359909	0.152537	-0.793142	0.901508	0.69774	1.16479	0.427695	1
FS_PTHLH-PVALB_GABA	FS_PTHLH-PVALB_GABA & all SPN	age (decade)	-0.0513261	0.0162334	-0.0831429	-0.0195092	-3.16176	0.949969	0.92022	0.98068	0.0015682	0.0846828
FS_PTHLH-PVALB_GABA	FS_PTHLH-PVALB_GABA & all SPN	sex (male vs female)	0.148111	0.0587876	0.0328897	0.263333	2.51943	1.15964	1.03344	1.30126	0.0117545	0.634741
TAC3-PLPP4_GABA	TAC3-PLPP4_GABA & all SPN	age (decade)	-0.0419785	0.0104241	-0.0624094	-0.0215477	-4.02706	0.95889	0.939498	0.978683	5.64775e-05	0.00304978
TAC3-PLPP4_GABA	TAC3-PLPP4_GABA & all SPN	sex (male vs female)	0.0649814	0.0372942	-0.00811391	0.138077	1.7424	1.06714	0.991919	1.14806	0.0814386	1
DFC_LAMP5_GABA	DFC_LAMP5_GABA & all DFC glut	age (decade)	-0.0424699	0.0128507	-0.0676567	-0.017283	-3.30487	0.958419	0.934581	0.982866	0.000950198	0.0513107
DFC_LAMP5_GABA	DFC_LAMP5_GABA & all DFC glut	sex (male vs female)	0.0639889	0.0512911	-0.0365398	0.164518	1.24756	1.06608	0.96412	1.17882	0.212191	1
DFC_PVALB_GABA	DFC_PVALB_GABA & all DFC glut	age (decade)	-0.0273124	0.01078	-0.0484408	-0.00618411	-2.53363	0.973057	0.952714	0.993835	0.0112887	0.609592
DFC_PVALB_GABA	DFC_PVALB_GABA & all DFC glut	sex (male vs female)	0.0422601	0.0413407	-0.0387661	0.123286	1.02224	1.04317	0.961976	1.13121	0.306667	1
DFC_SST_GABA	DFC_SST_GABA & all DFC glut	age (decade)	-0.123451	0.0190865	-0.16086	-0.0860423	-6.46798	0.883865	0.851411	0.917555	9.93193e-11	5.36324e-09
DFC_SST_GABA	DFC_SST_GABA & all DFC glut	sex (male vs female)	0.292865	0.0775735	0.140824	0.444907	3.77532	1.34026	1.15122	1.56034	0.0001598	0.00862919
DFC_VIP_GABA	DFC_VIP_GABA & all DFC glut	age (decade)	-0.0237321	0.015543	-0.0541958	0.00673165	-1.52687	0.976547	0.947247	1.00675	0.126795	1
DFC_VIP_GABA	DFC_VIP_GABA & all DFC glut	sex (male vs female)	0.0396687	0.0579382	-0.0738881	0.153225	0.684673	1.04047	0.928776	1.16559	0.49355	1
OPC_0	all nuclei	age (decade)	-0.098545	0.0140729	-0.126127	-0.0709625	-7.00244	0.906155	0.881503	0.931497	2.51536e-12	1.35829e-10
OPC_0	all nuclei	sex (male vs female)	-0.0173118	0.0511013	-0.117469	0.082845	-0.338775	0.982837	0.889168	1.08637	0.73478	1
OPC_1	all nuclei	age (decade)	-0.0755709	0.0200588	-0.114885	-0.0362564	-3.76747	0.927214	0.891468	0.964393	0.000164913	0.00890532
OPC_1	all nuclei	sex (male vs female)	-0.101131	0.0736065	-0.245397	0.0431351	-1.37394	0.903815	0.782394	1.04408	0.16946	1
OPC_2	all nuclei	age (decade)	-0.0928429	0.0296638	-0.150983	-0.0347028	-3.12984	0.911337	0.859862	0.965892	0.00174904	0.0944483
OPC_2	all nuclei	sex (male vs female)	-0.481363	0.109068	-0.695133	-0.267593	-4.41341	0.617941	0.499008	0.765219	1.01755e-05	0.000549
OPC_3	all nuclei	age (decade)	0.0845934	0.0559312	-0.0250297	0.194217	1.51245	1.08827	0.975281	1.21436	0.130418	1
OPC_3	all nuclei	sex (male vs female)	-0.145349	0.209283	-0.555537	0.264839	-0.694508	0.86472	0.573764	1.30322	0.487364	1
OPC_4	all nuclei	age (decade)	-0.243533	0.0416053	-0.325078	-0.161988	-5.85342	0.783854	0.722471	0.850451	4.81579e-09	2.60052e-07
OPC_4	all nuclei	sex (male vs female)	0.194264	0.154398	-0.10835	0.496879	1.2582	1.21442	0.897313	1.64358	0.208318	1
OPC_6	all nuclei	age (decade)	-0.14	0.0386396	-0.215732	-0.0642678	-3.62323	0.869358	0.805951	0.937754	0.00029095	0.0157113
OPC_6	all nuclei	sex (male vs female)	-0.16488	0.145752	-0.450548	0.120789	-1.13124	0.847996	0.637279	1.12839	0.257956	1
astrocyte		age (decade)	-0.0725763	0.0208491	-0.11344	-0.0317128	-3.48103	0.929995	0.892758	0.968785	0.000499492	0.0229767
astrocyte		sex (male vs female)	-0.136272	0.0763029	-0.285823	0.0132789	-1.78594	0.872605	0.751396	1.01337	0.0741097	1
microglia		age (decade)	-0.0227959	0.0271584	-0.0760255	0.0304336	-0.839369	0.977462	0.926793	1.0309	0.401262	1
microglia		sex (male vs female)	-0.0719846	0.0964514	-0.261026	0.117057	-0.74633	0.930545	0.770261	1.12418	0.455468	1
oligodendrocyte		age (decade)	0.0267301	0.0233284	-0.0189927	0.072453	1.14582	1.02709	0.981186	1.07514	0.251871	1
oligodendrocyte		sex (male vs female)	0.232106	0.0840637	0.0673444	0.396868	2.76108	1.26125	1.06966	1.48716	0.00576112	0.265012
OPC		age (decade)	-0.096173	0.0129186	-0.121493	-0.0708531	-7.44457	0.908307	0.885597	0.931599	9.72622e-14	4.47406e-12
OPC		sex (male vs female)	-0.0421886	0.0465116	-0.13335	0.0489725	-0.907055	0.958689	0.875159	1.05019	0.364378	1
COP		age (decade)	-0.148947	0.0352512	-0.218038	-0.079856	-4.22531	0.861615	0.804095	0.923249	2.38615e-05	0.00109763
COP		sex (male vs female)	-0.143583	0.132067	-0.402429	0.115263	-1.0872	0.866249	0.668694	1.12217	0.276948	1
glut_neuron		age (decade)	0.0321377	0.017272	-0.00171486	0.0659902	1.86068	1.03266	0.998287	1.06822	0.0627896	1
glut_neuron		sex (male vs female)	-0.16314	0.0626772	-0.285985	-0.0402945	-2.60285	0.849473	0.751274	0.960507	0.00924516	0.425277
SPN		age (decade)	0.0502913	0.0190476	0.0129587	0.087624	2.6403	1.05158	1.01304	1.09158	0.0082833	0.381032
SPN		sex (male vs female)	-0.172483	0.0665399	-0.302899	-0.0420672	-2.59217	0.841573	0.738674	0.958805	0.00953716	0.438709
STR_D1_matrix_SPN		age (decade)	-0.0016628	0.00292675	-0.00739912	0.00407353	-0.568137	0.998339	0.992628	1.00408	0.569942	1
STR_D1_matrix_SPN		sex (male vs female)	0.0119851	0.0106572	-0.00890271	0.0328729	1.1246	1.01206	0.991137	1.03342	0.26076	1
STR_D1_striosome_SPN		age (decade)	0.00327048	0.00472629	-0.00599288	0.0125338	0.691976	1.00328	0.994025	1.01261	0.488952	1
STR_D1_striosome_SPN		sex (male vs female)	0.0180194	0.0166185	-0.0145523	0.0505912	1.0843	1.01818	0.985553	1.05189	0.278233	1
STR_D1_striosome_SPN		age (decade)	-0.0384781	0.0103311	-0.0587267	-0.0182294	-3.72448	0.962253	0.942964	0.981936	0.000195716	0.00900294
STR_D1_striosome_SPN		sex (male vs female)	-0.0805584	0.0390674	-0.157129	-0.00398769	-2.06204	0.922601	0.854594	0.99602	0.0392043	1
STR_D2_striosome_SPN		age (decade)	-0.0414178	0.0128314	-0.066567	-0.0162687	-3.22784	0.959428	0.9356	0.983863	0.00124727	0.0573746
STR_D2_striosome_SPN		sex (male vs female)	-0.117882	0.0471309	-0.210257	-0.0255072	-2.50116	0.888801	0.810376	0.974815	0.0123786	0.569416
DFC_L23_IT_glut		age (decade)	0.00847481	0.00937475	-0.00989937	0.026849	0.904004	1.00851	0.990149	1.02721	0.365993	1
DFC_L23_IT_glut		sex (male vs female)	0.0670606	0.036247	-0.0039821	0.138103	1.8501	1.06936	0.996026	1.14809	0.0642986	1
DFC_L4_IT_glut		age (decade)	0.0246312	0.0201615	-0.0148847	0.064147	1.22169	1.02494	0.985226	1.06625	0.221824	1
DFC_L4_IT_glut		sex (male vs female)	-0.0809996	0.0709345	-0.220029	0.0580295	-1.14189	0.922194	0.802496	1.05975	0.253499	1
DFC_L5_IT_glut		age (decade)	-0.00692602	0.0218676	-0.0497857	0.0359337	-0.316725	0.993098	0.951433	1.03659	0.751452	1
DFC_L5_IT_glut		sex (male vs female)	-0.170113	0.0796132	-0.326152	-0.014074	-2.13674	0.843569	0.721695	0.986025	0.0326189	1
DFC_L6_IT_glut		age (decade)	-0.0160768	0.0372081	-0.0890033	0.0568496	-0.43208	0.984052	0.914843	1.0585	0.665683	1
DFC_L6_IT_glut		sex (male vs female)	-0.103686	0.130728	-0.359909	0.152537	-0.793142	0.901508	0.69774	1.16479	0.427695	1
FS_PTHLH-PVALB_GABA		age (decade)	-0.0513261	0.0162334	-0.0831429	-0.0195092	-3.16176	0.949969	0.92022	0.98068	0.0015682	0.0721372
FS_PTHLH-PVALB_GABA		sex (male vs female)	0.148111	0.0587876	0.0328897	0.263333	2.51943	1.15964	1.03344	1.30126	0.0117545	0.540706
TAC3-PLPP4_GABA		age (decade)	-0.0419785	0.0104241	-0.0624094	-0.0215477	-4.02706	0.95889	0.939498	0.978683	5.64775e-05	0.00259796
TAC3-PLPP4_GABA		sex (male vs female)	0.0649814	0.0372942	-0.00811391	0.138077	1.7424	1.06714	0.991919	1.14806	0.0814386	1
DFC_LAMP5_GABA		age (decade)	-0.0424699	0.0128507	-0.0676567	-0.017283	-3.30487	0.958419	0.934581	0.982866	0.000950198	0.0437091
DFC_LAMP5_GABA		sex (male vs female)	0.0639889	0.0512911	-0.0365398	0.164518	1.24756	1.06608	0.96412	1.17882	0.212191	1
DFC_PVALB_GABA		age (decade)	-0.0273124	0.01078	-0.0484408	-0.00618411	-2.53363	0.973057	0.952714	0.993835	0.0112887	0.519282
DFC_PVALB_GABA		sex (male vs female)	0.0422601	0.0413407	-0.0387661	0.123286	1.02224	1.04317	0.961976	1.13121	0.306667	1
DFC_SST_GABA		age (decade)	-0.123451	0.0190865	-0.16086	-0.0860423	-6.46798	0.883865	0.851411	0.917555	9.93193e-11	4.56869e-09
DFC_SST_GABA		sex (male vs female)	0.292865	0.0775735	0.140824	0.444907	3.77532	1.34026	1.15122	1.56034	0.0001598	0.00735079
DFC_VIP_GABA		age (decade)	-0.0237321	0.015543	-0.0541958	0.00673165	-1.52687	0.976547	0.947247	1.00675	0.126795	1
DFC_VIP_GABA		sex (male vs female)	0.0396687	0.0579382	-0.0738881	0.153225	0.684673	1.04047	0.928776	1.16559	0.49355	1
OPC_0		age (decade)	-0.0961758	0.0140099	-0.123635	-0.068717	-6.86486	0.908304	0.883703	0.933591	6.65543e-12	3.0615e-10
OPC_0		sex (male vs female)	-0.0019524	0.0502647	-0.100469	0.0965647	-0.0388423	0.99805	0.904413	1.10138	0.969016	1
OPC_1		age (decade)	-0.0748208	0.0180114	-0.110123	-0.0395191	-4.15407	0.92791	0.895724	0.961252	3.26607e-05	0.00150239
OPC_1		sex (male vs female)	-0.0839665	0.0669868	-0.215258	0.0473251	-1.25348	0.919462	0.806333	1.04846	0.210031	1
cell_type		covariate	effect_size	standard_error	confidence_interval_lower	confidence_interval_upper	test_statistic	odds_ratio	odds_ratio_CI_low	odds_ratio_CI_high	p_value	p_value_adjusted
astrocyte		age (decade)	-0.0725763	0.0208491	-0.11344	-0.0317128	-3.48103	0.929995	0.892758	0.968785	0.000499492	0.0269726
astrocyte		sex (male vs female)	-0.136272	0.0763029	-0.285823	0.0132789	-1.78594	0.872605	0.751396	1.01337	0.0741097	1
microglia		age (decade)	-0.0227959	0.0271584	-0.0760255	0.0304336	-0.839369	0.977462	0.926793	1.0309	0.401262	1
microglia		sex (male vs female)	-0.0719846	0.0964514	-0.261026	0.117057	-0.74633	0.930545	0.770261	1.12418	0.455468	1
oligodendrocyte		age (decade)	0.0267301	0.0233284	-0.0189927	0.072453	1.14582	1.02709	0.981186	1.07514	0.251871	1
oligodendrocyte		sex (male vs female)	0.232106	0.0840637	0.0673444	0.396868	2.76108	1.26125	1.06966	1.48716	0.00576112	0.311101
OPC		age (decade)	-0.096173	0.0129186	-0.121493	-0.0708531	-7.44457	0.908307	0.885597	0.931599	9.72622e-14	5.25216e-12
OPC		sex (male vs female)	-0.0421886	0.0465116	-0.13335	0.0489725	-0.907055	0.958689	0.875159	1.05019	0.364378	1
COP		age (decade)	-0.148947	0.0352512	-0.218038	-0.079856	-4.22531	0.861615	0.804095	0.923249	2.38615e-05	0.00128852
COP		sex (male vs female)	-0.143583	0.132067	-0.402429	0.115263	-1.0872	0.866249	0.668694	1.12217	0.276948	1
glut_neuron		age (decade)	0.0321377	0.017272	-0.00171486	0.0659902	1.86068	1.03266	0.998287	1.06822	0.0627896	1
glut_neuron		sex (male vs female)	-0.16314	0.0626772	-0.285985	-0.0402945	-2.60285	0.849473	0.751274	0.960507	0.00924516	0.499238
SPN		age (decade)	0.0502913	0.0190476	0.0129587	0.087624	2.6403	1.05158	1.01304	1.09158	0.0082833	0.447298
SPN		sex (male vs female)	-0.172483	0.0665399	-0.302899	-0.0420672	-2.59217	0.841573	0.738674	0.958805	0.00953716	0.515007
STR_D1_matrix_SPN		age (decade)	-0.0016628	0.00292675	-0.00739912	0.00407353	-0.568137	0.998339	0.992628	1.00408	0.569942	1
STR_D1_matrix_SPN		sex (male vs female)	0.0119851	0.0106572	-0.00890271	0.0328729	1.1246	1.01206	0.991137	1.03342	0.26076	1
STR_D1_striosome_SPN		age (decade)	0.00327048	0.00472629	-0.00599288	0.0125338	0.691976	1.00328	0.994025	1.01261	0.488952	1
STR_D1_striosome_SPN		sex (male vs female)	0.0180194	0.0166185	-0.0145523	0.0505912	1.0843	1.01818	0.985553	1.05189	0.278233	1
STR_D1_striosome_SPN		age (decade)	-0.0384781	0.0103311	-0.0587267	-0.0182294	-3.72448	0.962253	0.942964	0.981936	0.000195716	0.0105687
STR_D1_striosome_SPN		sex (male vs female)	-0.0805584	0.0390674	-0.157129	-0.00398769	-2.06204	0.922601	0.854594	0.99602	0.0392043	1
STR_D2_striosome_SPN		age (decade)	-0.0414178	0.0128314	-0.066567	-0.0162687	-3.22784	0.959428	0.9356	0.983863	0.00124727	0.0673528
STR_D2_striosome_SPN		sex (male vs female)	-0.117882	0.0471309	-0.210257	-0.0255072	-2.50116	0.888801	0.810376	0.974815	0.0123786	0.668444
DFC_L23_IT_glut		age (decade)	0.00847481	0.00937475	-0.00989937	0.026849	0.904004	1.00851	0.990149	1.02721	0.365993	1
DFC_L23_IT_glut		sex (male vs female)	0.0670606	0.036247	-0.0039821	0.138103	1.8501	1.06936	0.996026	1.14809	0.0642986	1
DFC_L4_IT_glut		age (decade)	0.0246312	0.0201615	-0.0148847	0.064147	1.22169	1.02494	0.985226	1.06625	0.221824	1
DFC_L4_IT_glut		sex (male vs female)	-0.0809996	0.0709345	-0.220029	0.0580295	-1.14189	0.922194	0.802496	1.05975	0.253499	1
DFC_L5_IT_glut		age (decade)	-0.00692602	0.0218676	-0.0497857	0.0359337	-0.316725	0.993098	0.951433	1.03659	0.751452	1
DFC_L5_IT_glut		sex (male vs female)	-0.170113	0.0796132	-0.326152	-0.014074	-2.13674	0.843569	0.721695	0.986025	0.0326189	1
DFC_L6_IT_glut		age (decade)	-0.0160768	0.0372081	-0.0890033	0.0568496	-0.43208	0.984052	0.914843	1.0585	0.665683	1
DFC_L6_IT_glut		sex (male vs female)	-0.103686	0.130728	-0.359909	0.152537	-0.793142	0.901508	0.69774	1.16479	0.427695	1
FS_PTHLH-PVALB_GABA		age (decade)	-0.0513261	0.0162334	-0.0831429	-0.0195092	-3.16176	0.949969	0.92022	0.98068	0.0015682	0.0846828
FS_PTHLH-PVALB_GABA		sex (male vs female)	0.148111	0.0587876	0.0328897	0.263333	2.51943	1.15964	1.03344	1.30126	0.0117545	0.634741
TAC3-PLPP4_GABA		age (decade)	-0.0419785	0.0104241	-0.0624094	-0.0215477	-4.02706	0.95889	0.939498	0.978683	5.64775e-05	0.00304978
TAC3-PLPP4_GABA		sex (male vs female)	0.0649814	0.0372942	-0.00811391	0.138077	1.7424	1.06714	0.991919	1.14806	0.0814386	1
DFC_LAMP5_GABA		age (decade)	-0.0424699	0.0128507	-0.0676567	-0.017283	-3.30487	0.958419	0.934581	0.982866	0.000950198	0.0513107
DFC_LAMP5_GABA		sex (male vs female)	0.0639889	0.0512911	-0.0365398	0.164518	1.24756	1.06608	0.96412	1.17882	0.212191	1
DFC_PVALB_GABA		age (decade)	-0.0273124	0.01078	-0.0484408	-0.00618411	-2.53363	0.973057	0.952714	0.993835	0.0112887	0.609592
DFC_PVALB_GABA		sex (male vs female)	0.0422601	0.0413407	-0.0387661	0.123286	1.02224	1.04317	0.961976	1.13121	0.306667	1
DFC_SST_GABA		age (decade)	-0.123451	0.0190865	-0.16086	-0.0860423	-6.46798	0.883865	0.851411	0.917555	9.93193e-11	5.36324e-09
DFC_SST_GABA		sex (male vs female)	0.292865	0.0775735	0.140824	0.444907	3.77532	1.34026	1.15122	1.56034	0.0001598	0.00862919
DFC_VIP_GABA		age (decade)	-0.0237321	0.015543	-0.0541958	0.00673165	-1.52687	0.976547	0.947247	1.00675	0.126795	1
DFC_VIP_GABA		sex (male vs female)	0.0396687	0.0579382	-0.0738881	0.153225	0.684673	1.04047	0.928776	1.16559	0.49355	1
OPC_0		age (decade)	-0.0961758	0.0140099	-0.123635	-0.068717	-6.86486	0.908304	0.883703	0.933591	6.65543e-12	3.59393e-10
OPC_0		sex (male vs female)	-0.0019524	0.0502647	-0.100469	0.0965647	-0.0388423	0.99805	0.904413	1.10138	0.969016	1
OPC_1		age (decade)	-0.0748208	0.0180114	-0.110123	-0.0395191	-4.15407	0.92791	0.895724	0.961252	3.26607e-05	0.00176368
OPC_1		sex (male vs female)	-0.0839665	0.0669868	-0.215258	0.0473251	-1.25348	0.919462	0.806333	1.04846	0.210031	1
OPC_2		age (decade)	-0.0928429	0.0296638	-0.150983	-0.0347028	-3.12984	0.911337	0.859862	0.965892	0.00174904	0.0944483
OPC_2		sex (male vs female)	-0.481363	0.109068	-0.695133	-0.267593	-4.41341	0.617941	0.499008	0.765219	1.01755e-05	0.000549475
OPC_3		age (decade)	0.0845934	0.0559312	-0.0250297	0.194217	1.51245	1.08827	0.975281	1.21436	0.130418	1
OPC_3		sex (male vs female)	-0.145349	0.209283	-0.555537	0.264839	-0.694508	0.86472	0.573764	1.30322	0.487364	1
OPC_4		age (decade)	-0.243533	0.0416053	-0.325078	-0.161988	-5.85342	0.783854	0.722471	0.850451	4.81579e-09	2.60052e-07
OPC_4		sex (male vs female)	0.194264	0.154398	-0.10835	0.496879	1.2582	1.21442	0.897313	1.64358	0.208318	1
OPC_6		age (decade)	-0.14	0.0386396	-0.215732	-0.0642678	-3.62323	0.869358	0.805951	0.937754	0.00029095	0.0157113
OPC_6		sex (male vs female)	-0.16488	0.145752	-0.450548	0.120789	-1.13124	0.847996	0.637279	1.12839	0.257956	1
